# Gut sulfide metabolism modulates behavior and brain bioenergetics

**DOI:** 10.1101/2025.04.09.647962

**Authors:** Roshan Kumar, Delawrence J Sykes, Victor I Band, Megan L. Schaller, Romel Patel, Victor Vitvitsky, Peter Sajjakulnukit, Rashi Singhal, Harrison K.A. Wong, Suchitra K. Hourigan, Fumito Ichinose, Costas A. Lyssiotis, Yatrik M. Shah, Ruma Banerjee

**Affiliations:** Departments of Biological Chemistry; Molecular and Integrative Physiology; Internal Medicine; Rogel Cancer Center, University of Michigan, Ann Arbor, MI, USA; Department of Biology, Berry College, Mount Berry, GA, USA; NIAID, National Institutes of Health, Bethesda, MD; Anesthesia Center for Critical Care Research, Department of Anesthesia, Critical Care and Pain Medicine, Massachusetts General Hospital and Harvard Medical School, Boston, MA, USA

**Keywords:** Hydrogen sulfide, sulfide quinone oxidoreductase, gut-brain axis, ketone body, goblet cells, ventricles, methionine rich diet

## Abstract

The host-microbiome interface is rich in metabolite exchanges and exquisitely sensitive to diet. Hydrogen sulfide (H_2_S) is present at high concentrations at this interface, and is a product of both microbial and host metabolism. The mitochondrial enzyme, sulfide quinone oxidoreductase (SQOR), couples H_2_S detoxification to oxidative phosphorylation; its inherited deficiency presents as Leigh disease. Since an estimated two thirds of systemic H_2_S metabolism originates in gut, it raises questions as to whether impaired sulfide clearance in this compartment contributes to disease, and whether it can be modulated by dietary sulfur content. In this study, we report that SQOR deficiency confined to murine intestinal epithelial cells, perturbs colon bioenergetics that is reversed by antibiotics, establishing a significant local contribution of microbial H_2_S to host physiology. We also find that a 2.5-fold higher methionine intake, mimicking the difference between animal and plant proteins, synergized with intestinal SQOR deficiency to adversely impact colon architecture and alter microbiome composition. In serum, increased thiosulfate, a biomarker of H_2_S oxidation, revealed that intestinal SQOR deficiency combined with high dietary methionine, affects sulfide metabolism globally and perturbs energy metabolism as indicated by higher ketone bodies. The mice exhibited lower exploratory locomotor activity while brain MRI revealed an atypical reduction in ventricular volume, which was associated with lower aquaporin 1 that is important for cerebrospinal fluid secretion. Our study reveals the dynamic interaction between dietary sulfur intake and sulfide metabolism at the host-microbe interface, impacting gut health, and the potential for lower dietary methionine intake to modulate pathology.

**Significance Statement:** The host-microbiome interface is rich in metabolite-based communications that are modulated by diet. Hydrogen sulfide (H_2_S), which is a respiratory poison at high concentrations, is enriched at this interface, and is detoxified by the host enzyme, sulfide quinone oxidoreductase (SQOR). Given the quantitatively significant contribution of gut to systemic H_2_S metabolism, we examined how SQOR deficiency restricted to murine intestinal epithelial cells, interacts with high dietary methionine, designed to approximate the difference between plant versus animal protein levels, to affect local and global bioenergetics. Our study revealed profound short- and long-range impacts resulting from the synergy between decreased H_2_S clearance capacity in gut and high dietary methionine on global energy metabolism, brain pathology, and behavior.
