## Supplementary material for "Gut sulfide metabolism modulates behavior and brain bioenergetics": Table S2

### Sheet: Sheet 1
	VillinCre Sqorfl/fl			Sqorfl/fl
Metabolites	KO#1	KO#2	KO#3	WT#1	WT#2	WT#3	WT#4	WT#5	WT#6	WT#7
2-2-Dimethyl Succinic acid	29680	13379	21879	24866	9679	15229	20964	13971	10557	13012
2-3-Dihydroxyisovalerate	8004	12976	4739	4556	4986	4846	19954	10950	9639	5487
2-3-Pyridinedicarboxylic acid	39358	16060	27866	64216	27006	33909	8357	16110	19477	39241
2-Deoxycytidine	15124	1660	8949	10671	7465	4673	6983	4913	724	11666
2-Deoxy-D-ribose	11549	7720	19279	10882	18524	5547	9968	4422	10624	12327
2-Deoxyguanosine 5-monophosphate	1840	601	4152	15492	60473	850	912837	1901834	13349	125149
2-Isopropylmalic acid	128159	59329	90992	95571	109458	112943	107763	98522	92292	118977
2-Ketobutyrate	23164	34535	21384	10179	11313	12633	17930	13393	7132	9130
2-Methyl-1-butanol	1390957	1132502	1155717	1317003	1131889	1292959	1285946	1180625	1183283	1382599
2-Phosphoglyceric acid	3436	4924	5881	6250	6063	5703	6593	5724	4708	5175
3-Indoleacetic acid	3757	4108	2849	5061	2491	3457	3351	2838	3875	3838
3-Methylglutaric acid	459251	606665	383037	472431	580459	565073	383773	553161	908859	469076
4-Hydroxybenzoic acid	5272	4079	4733	4673	4995	4892	2869	2893	5267	4484
4-Hydroxyphenyl-pyruvic acid	43532	40229	39497	78576	36919	68108	16277	42184	52166	60248
4-Methyl-2-oxovaleric acid	26334	12264	13624	17137	12775	16457	13600	29660	14768	15869
4-Pyridoxic acid	24016	12224	12662	13520	17865	18371	9866	3803	22730	14770
5-Hydroxy-3-indoleacetic acid	7512	7583	5664	7231	5803	5230	3230	2683	6303	6738
Acetoacetate	115190	165295	137470	35323	57084	86976	44609	15286	198370	49884
Adenosine 5-monophosphate	2271	956	4835	19027	72122	1187	1061971	2203924	16370	152332
Adipic acid	471717	607381	390358	481995	602948	579674	393686	572963	925521	475646
Allantoin	19734	17302	16046	9532	10764	13686	12287	4286	10691	15281
alpha-D(+)Mannose 1-phosphate	5861	10106	7199	13873	10174	10682	11922	25837	14844	12172
alpha-D-Glucose-1-phosphate	2360	5613	7175	7090	8042	4710	5006	11446	5347	8044
alpha-Ketoglutaric acid	1836510	2418628	1513152	1914297	2355167	2277265	1508256	2241242	3676309	1851069
Arabinose-5-phosphate	29554	50541	48189	93380	85958	46734	30484	41639	47616	31099
Argininosuccinic acid	5916	530	6848	5726	3675	6988	3869	1321	841	5815
Beta hydroxybutryic acid	3133740	2366178	3282488	891255	1540212	1841872	1052591	374793	2307709	722546
cis-Aconitic acid	1399106	880045	1005290	988873	1132514	1084262	986786	955667	1027791	1042477
Citramalic acid	1236267	1180960	963359	1185840	1158562	1172746	1096757	1115745	1194656	1145675
Citric acid	7089646	7634562	8712091	7101697	7037674	9450712	8951633	5186650	8605800	6045748
Creatine	21700	24756	14632	28709	29194	24863	30561	26512	24358	23278
Cytidine-5-monophosphate	1520	1196	1845	4663	5167	829	5585	8438	3622	3681
D-Fructose 6-phosphate	5884	2309	3313	3714	3280	4895	4252	7328	5556	4265
D-Gluconic acid	104606	29002	100861	83851	50888	106742	237222	117252	43760	94870
Dihydroxyacetone phosphate	60195	96747	81143	145573	132766	93763	146426	188803	125870	83868
DL-2-Aminoadipic acid	16067	25547	14671	52191	18913	13151	12543	21177	19602	99001
DL-Isocitric acid	14477235	5763703	8826930	5015161	6962305	9517983	8170785	8116484	6653509	6140841
D-Mannose	343068	235711	308615	287646	310606	213054	387339	215601	247355	307515
D-pantothenic acid	203533	418938	214227	254469	254273	253541	145534	196808	418637	229346
D-Ribose 5-phosphate	29767	26326	26574	30681	33231	34592	33221	26029	18150	21762
D-Sedoheptulose-7-phosphate	7979	4738	9286	15999	11524	9929	9332	9251	4319	8666
D-Xylose	17887	21298	17685	16846	22518	20070	21300	14866	18988	19212
D-Xylulose-5-phosphate	26429	46384	44528	90307	77905	43288	28564	34409	40657	30341
G3P	1156249	809770	919804	1074324	1108464	1243741	1055496	988397	891136	814522
Galactonic acid	7507	2796	6459	6150	5093	9144	8554	3879	2423	5589
Glyceric acid	16267	17856	16382	17466	17500	20228	15175	18782	15637	22738
Homocitrate	34167	28508	36018	41075	33213	46811	51638	36234	32906	43089
Hypoxanthine	11230	101693	84125	40535	98053	8279	52437	12618	59666	48282
Inosine 5-monophosphate	1479	99	1184	5427	6640	1050	18612	40879	2031	8267
Isopentyl acetate	21345	17793	18675	19526	25331	24004	15118	13699	17368	7746
Itaconic acid	13480	5482	8059	14816	10422	12060	8085	6008	6351	7934
Ketovaleric acid	141975	36925	108252	105991	84781	106010	108861	51986	76786	66399
Lactic acid	1126066	1022773	1074877	1235180	1040921	1136119	1006631	1159478	1074160	1085480
L-Arabinose	15793	15075	18312	15895	19588	19332	10474	12443	12762	12388
L-asparagine	4029	4396	5701	4085	4024	4008	5735	4888	5811	5434
L-Aspartic Acid	134380	69682	133654	215805	258804	172275	220665	297739	82928	156936
L-Citrulline	64435	70247	46355	73266	47391	44959	42419	27530	70432	60012
L-Glutamic acid	313779	205437	363664	457154	480716	422283	475063	632149	311969	391837
L-Glutamine	159009	83789	115006	112486	112986	123404	112902	84966	81762	114975
L-Gluthathione (oxidized)	47091	13648	51947	68968	48653	63582	18695	26078	25692	35711
L-Histidine	3191	6333	4312	7145	3132	4176	5181	6357	4923	3353
L-Homocystine	61	22869	144	1291	168	46	62	13291	22363	3090
L-Hydroxyglutaric acid	635579	351777	533539	450409	520250	621702	497364	515138	382507	527266
Lipoamide	2718	10796	2502	3679	1994	2384	2296	3500	10646	3403
L-Isoleucine	7286	5570	6500	9729	7331	7026	14055	12877	4824	6518
L-Leucine	7286	5570	6500	9729	7331	7026	14055	12877	4824	6518
L-Malic acid	4474036	5284112	3790444	4866631	4341685	4083072	3471700	5452927	10719649	4186226
L-Methionine	467303	3939838	653492	1420806	977189	976907	1149470	1998604	3572870	1257161
L-Serine	9027	14999	13856	13056	9705	11864	17652	16281	16264	14268
L-Sorbose	383346	399214	408086	303638	369643	567652	480981	209684	464602	341492
L-Threonine	62294	80165	83001	129494	77883	102685	102712	172133	115922	144888
L-Tryptophan	1073208	732529	1273896	1186680	1331306	1223898	968302	1096600	929778	1158698
L-Tyrosine	396909	404737	360886	675841	445128	527740	487331	505412	481387	617204
Maleic acid	19904	26194	14111	15122	12582	21735	17371	14997	21550	16114
Malonic acid	90369	60771	69304	57511	52201	58213	88709	60066	74540	51468
myo-Inositol	12299283	7992962	12635165	9478291	10939051	12737424	11710213	8611081	9874309	9999064
N-Acetyl-alpha-D-glucosamine 1-phosphate	13646	13581	16707	18300	17176	17239	12572	20209	12562	21900
N-acetylaspartate	133670	116294	108102	111621	124802	130645	79847	88240	122230	124724
N-acetylaspartylglutamate	21060	20514	18802	17796	15496	20206	21070	18095	23766	22650
N-Acetyl-D-glucosamine 6-phosphate	21941	16312	19532	25515	22057	23928	23714	26751	14051	25136
N-Acetylglutamic acid	78664	51441	61740	126195	82282	89456	56386	216321	76471	122783
N-Acetylneuraminic acid	4712	3595	4031	5030	3730	3672	4545	3331	4067	4534
N-Carbamoyl-DL-aspartic acid	62575	119815	77689	20827	24974	19096	15070	51147	54685	25254
O-Phosphorylethanolamine	7495	7520	8104	8190	11409	8739	743	13315	6658	9348
Orotic acid	37107	47489	20666	26876	43724	44302	35809	42953	60635	26860
Phenylpyruvic acid	78539	373204	136131	238641	121344	135507	119468	322059	486809	100895
Phosphoenolpyruvic acid	3326	5462	3941	9209	3569	3806	5430	2613	7635	5109
Pyridoxal hydrochloride	3833	15005	5750	11340	8049	7478	5919	10597	22274	6221
Pyruvic acid	764318	632131	631904	721504	674313	750035	708947	718779	720493	771208
S-5-Adenosyl-L-homocysteine	879	71549	2754	10240	3190	5008	3469	74071	45630	9018
Salicylic acid	18368	14102	11250	28372	21027	24263	12669	19141	15164	17533
Succinic acid	2160411	2078097	2393930	2103143	2139202	2353772	1205185	1978944	2862824	1982590
Taurine	1133443	1273536	1166008	1283887	1406741	1091937	1511142	2128582	1303609	1086951
Taurocholic acid	36541	577053	205158	112106	19129	58389	10744	12169	56004	58748
trans-Aconitic acid	83222	84586	51113	37868	34928	55638	90198	48141	44099	60075
Trehalose	5640	7859	7642	4332	5489	6248	7105	6262	7937	6029
Uracil	20205	7723	17478	13682	17806	13568	19938	8256	9892	12964
Uric acid	2671643	2670768	2259157	3141194	2654121	2660634	1875429	1763392	2660604	2054946
Uridine	41234	53929	69387	62812	84489	33876	53020	33812	78479	52662
Uridine 5-monophosphate	2174	1073	2984	19183	41041	1495	239793	468824	11837	77123
Xanthine	80867	811740	485223	259288	629215	75688	244974	88676	410941	259772
Xanthosine	32797	67462	31078	48239	56798	48347	23714	24187	46470	23512
